# BOXR1030, an anti-GPC3 CAR with exogenous GOT2 expression, shows enhanced T cell metabolism and improved antitumor activity

**DOI:** 10.1101/2021.11.17.469041

**Authors:** Taylor L. Hickman, Eugene Choi, Kathleen R. Whiteman, Sujatha Muralidharan, Tapasya Pai, Tyler Johnson, Avani Parikh, Taylor Friedman, Madaline Gilbert, Binzhang Shen, Luke Barron, Kathleen E. McGinness, Seth A. Ettenberg, Greg T. Motz, Glen J. Weiss, Amy Jensen-Smith

**Affiliations:** Employees of Unum Therapeutics, Inc. Cambridge, MA USA while work was performed; Current SOTIO Biotech Inc. employees

**Author notes:** Corresponding authors: Glen J. Weiss, 200 Cambridge Park Dr. Cambridge, MA USA, Amy Jensen-Smith, 200 Cambridge Park Dr. Cambridge, MA USA. Equal contribution (Taylor L. Hickman, Eugene Choi).

**Keywords:** Glypican-3, immunometabolism, chimeric antigen receptor, T cell exhaustion, solid tumor

## Abstract

**Purpose:** The solid tumor microenvironment (TME) drives T cell dysfunction and inhibits the effectiveness of immunotherapies such as chimeric antigen receptor-based T cell (CAR T) cells. Early data has shown that modulation of T cell metabolism can improve intratumoral T cell function in preclinical models.

**Experimental Design:** We evaluated GPC3 expression in human normal and tumor tissue specimens. We developed and evaluated BOXR1030, a novel CAR T therapeutic co-expressing glypican-3 (GPC3)-targeted CAR and exogenous glutamic-oxaloacetic transaminase 2 (GOT2) in terms of CAR T cell function both *in vitro* and *in vivo*.

**Results:** Expression of tumor antigen GPC3 was observed by immunohistochemical staining in tumor biopsies from hepatocellular carcinoma, liposarcoma, squamous lung cancer, and Merkel cell carcinoma patients. Compared to control GPC3 CAR alone, BOXR1030 (GPC3-targeted CAR T cell that co-expressed GOT2) demonstrated superior *in vivo* efficacy in aggressive solid tumor xenograft models, and showed favorable attributes *in vitro* including an enhanced cytokine production profile, a less-differentiated T cell phenotype with lower expression of stress and exhaustion markers, an enhanced metabolic profile and increased proliferation in TME-like conditions.

**Conclusions:** Together, these results demonstrated that co-expression of GOT2 can substantially improve the overall antitumor activity of CAR T cells by inducing broad changes in cellular function and phenotype. These data show that BOXR1030 is an attractive approach to targeting select solid tumors. To this end, BOXR1030 will be explored in the clinic to assess safety, dose-finding, and preliminary efficacy (NCT05120271).
