## Supplemental Table 1 for "BOXR1030, an anti-GPC3 CAR with exogenous GOT2 expression, shows enhanced T cell metabolism and improved antitumor activity"

### Sheet: Sheet1
Compound Name	PubChem CID	HMDB ID	Baseline (CAR+GOT2/CAR)	Stimulation (CAR+GOT2/CAR)
Fructose 1-phosphate	439394	HMDB0001076	0.109649	B.L.o.D.	B.L.o.D.=samples were below the limits of detection
Glutathione (GSSG)	65359	HMDB0003337	0.437049	0.185849
ADP-ribose	445794	HMDB0001178	0.755522	1.28345
N-Carbamoylaspartic acid	93072	HMDB0000828	0.801198	0.711375
Fructose 1,6-diphosphate	172313	HMDB0001058	0.916257	1.25552
2-Hydroxyglutaric acid	43	HMDB0000606,HMDB0000694	0.935468	1.34776
Phosphocreatine	9548602	HMDB0001511	0.939499	0.96949
Citrulline	9750	HMDB0000904	0.964649	1.03675
PRPP	7339	HMDB0000280	0.967717	1.15263
HMG CoA	445127	HMDB0001375	0.974793	1.11027
AMP	6083	HMDB0000045	0.992621	1.26135
cAMP	6076	HMDB0000058	0.994813	0.492186
NADP+	5886	HMDB0000217	0.998741	0.958468
γ-Aminobutyric acid	119	HMDB0000112	1.00352	0.913951
NADH	439153	HMDB0001487	1.00421	B.L.o.D.
Ribose 5-phosphate	439167	HMDB0001548	1.01092	1.18501
GDP	8977	HMDB0001201	1.01258	1.10339
Folic acid	6037	HMDB0000121	1.01528	1.03167
N-Acetylglutamic acid	70914	HMDB0001138	1.02698	1.00764
Ornithine	389	HMDB0000214,HMDB0003374	1.04265	0.975095
6-Phosphogluconic acid	91493	HMDB0001316	1.05147	0.438762
IMP	8582	HMDB0000175	1.05256	1.34368
Adenylosuccinic acid	447145	HMDB0000536	1.05297	1.16699
Ile	791	HMDB0000172	1.05655	0.945085
Arg	6322	HMDB0000517,HMDB0003416	1.06031	0.934182
Succinic acid	1110	HMDB0000254	1.06124	1.1232
GMP	6804	HMDB0001397	1.06447	1.28534
Acetyl CoA	444493	HMDB0001206	1.06568	0.850496
Hydroxyproline	5810	HMDB0000725	1.06781	0.997713
CoA	87642	HMDB0001423	1.06878	B.L.o.D.
2,3-Diphosphoglyceric acid	186004	HMDB0001294	1.07863	1.04008
Tyr	1153	HMDB0000158	1.08315	0.984466
Creatine	586	HMDB0000064	1.08537	1.01611
ADP	6022	HMDB0001341	1.08724	1.13508
GTP	6830	HMDB0001273	1.08846	1.02439
Leu	857	HMDB0000687	1.10367	1.01273
3-Phosphoglyceric acid	439183	HMDB0000807	1.10933	1.32068
Trp	1148	HMDB0000929	1.10993	1.2284
Phe	994	HMDB0000159	1.1187	0.970161
His	773	HMDB0000177	1.12294	1.05935
Fructose 6-phosphate	603	HMDB0000124	1.12414	0.94926
Citric acid	311	HMDB0000094	1.12559	0.510491
Asn	236	HMDB0000168,HMDB0033780	1.12661	0.893003
Lactic acid	612	HMDB0000190,HMDB0001311	1.12691	1.0277
Pro	614	HMDB0000162,HMDB0003411	1.13	B.L.o.D.
Lys	866	HMDB0000182,HMDB0003405	1.13913	0.974716
NAD+	5893	HMDB0000902	1.14201	1.12783
2-Phosphoglyceric acid	439278	HMDB0003391	1.14663	B.L.o.D.
S-Adenosylmethionine	34755	HMDB0001185	1.14823	0.467359
ATP	5957	HMDB0000538	1.14897	0.944588
Thr	6288	HMDB0000167	1.14902	0.945689
Choline	305	HMDB0000097	1.15111	0.599535
β-Ala	239	HMDB0000056	1.15975	1.28302
Glucose 6-phosphate	5958	HMDB0001401	1.16412	1.14075
XMP	73323	HMDB0001554	1.16619	1.25988
UDP-glucose	8629	HMDB0000286	1.16649	1.14354
Ser	617	HMDB0000187,HMDB0003406	1.16897	0.975636
Val	1182	HMDB0000883	1.17507	0.929822
Gly	750	HMDB0000123	1.19803	0.983886
Glu	611	HMDB0000148,HMDB0003339	1.20036	1.02387
Creatinine	588	HMDB0000562	1.20611	0.771099
Gln	738	HMDB0000641,HMDB0003423	1.20855	0.902043
Met	876	HMDB0000696	1.20894	B.L.o.D.
Glyceraldehyde 3-phosphate	729	HMDB0001112	1.21869	B.L.o.D.
Argininosuccinic acid	16950	HMDB0000052	1.26353	0.492861
Glycerol 3-phosphate	439162	HMDB0000126	1.27045	1.05745
Asp	424	HMDB0000191,HMDB0006483	1.36303	0.906599
Ala	602	HMDB0000161,HMDB0001310	1.37135	1.22668
Glutathione (GSH)	124886	HMDB0000125	1.56892	1.23553
cGMP	24316	HMDB0001314	B.L.o.D.	B.L.o.D.
Xanthine	1188	HMDB0000292	B.L.o.D.	B.L.o.D.
Mevalonic acid	134965	HMDB0000227	B.L.o.D.	B.L.o.D.
Uric acid	1175	HMDB0000289	B.L.o.D.	B.L.o.D.
Sedoheptulose 7-phosphate	165007	HMDB0001068	B.L.o.D.	B.L.o.D.
Ribose 1-phosphate	439236	HMDB0001489	B.L.o.D.	B.L.o.D.
Ribulose 5-phosphate	439184	HMDB0000618	B.L.o.D.	B.L.o.D.
Xylulose 5-phosphate	439190	HMDB0000868	B.L.o.D.	B.L.o.D.
Erythrose 4-phosphate	122357	HMDB0001321	B.L.o.D.	B.L.o.D.
NADPH	5884	HMDB0000221	B.L.o.D.	B.L.o.D.
Malonyl CoA	644066	HMDB0001175	B.L.o.D.	B.L.o.D.
Dihydroxyacetone phosphate	668	HMDB0001473	B.L.o.D.	B.L.o.D.
Phosphoenolpyruvic acid	1005	HMDB0000263	B.L.o.D.	B.L.o.D.
2-Oxoisovaleric acid	49	HMDB0000019	B.L.o.D.	B.L.o.D.
Glyoxylic acid	760	HMDB0000119	B.L.o.D.	B.L.o.D.
Glycolic acid	757	HMDB0000115	B.L.o.D.	B.L.o.D.
Pyruvic acid	1060	HMDB0000243	B.L.o.D.	1.05399
Carbamoylphosphate	278	HMDB0001096	B.L.o.D.	B.L.o.D.
Malic acid	525	HMDB0000156,HMDB0000744	B.L.o.D.	B.L.o.D.
2-Oxoglutaric acid	51	HMDB0000208	B.L.o.D.	B.L.o.D.
Fumaric acid	444972	HMDB0000134	B.L.o.D.	B.L.o.D.
cis-Aconitic acid	643757	HMDB0000072	B.L.o.D.	B.L.o.D.
Isocitric acid	1198	HMDB0000193	B.L.o.D.	B.L.o.D.
Urea	1176	HMDB0000294	B.L.o.D.	0.372342
Putrescine	1045	HMDB0001414	B.L.o.D.	B.L.o.D.
Sarcosine	1088	HMDB0000271	B.L.o.D.	B.L.o.D.
N,N-Dimethylglycine	673	HMDB0000092	B.L.o.D.	B.L.o.D.
Carnosine	439224	HMDB0000033	B.L.o.D.	B.L.o.D.
Betaine	247	HMDB0000043	B.L.o.D.	B.L.o.D.
Cys	594	HMDB0000574,HMDB0003417	B.L.o.D.	B.L.o.D.
Hypoxanthine	790	HMDB0000157	B.L.o.D.	0.987858
Guanine	764	HMDB0000132	B.L.o.D.	B.L.o.D.
